# Quantitative mapping of heterochrony to species-specific phenotypes

**DOI:** 10.64898/2026.06.15.732302

**Authors:** Jess J. Bourn, Simon A. Knoblich, Sophie J. Kneeshaw, Joergen Benjaminsen, Lucie Zilova, Alexander Aulehla, Lauren Saunders, Joachim Wittbrodt, Ewan Birney, Michael W. Dorrity

## Abstract

The genetic program of animal development is conserved, but its rate of execution varies across species. Heterochrony, shifts in the relative timing of developmental events, generates phenotypic variation, but its prevalence and origin are unclear. Here, we compare two vertebrates with a 3-fold difference in developmental rate, zebrafish (*Danio rerio*) and medaka (*Oryzias latipes*) and characterize heterochrony with embryo-scale single-cell genomics. We generated an atlas of >1.2M single-cell transcriptomes of medaka from blastula to hatch and developed a new approach to represent medaka development in “zebrafish time”, uncovering many cryptic, cell-level timing shifts not predicted by medaka’s slower development. We confirm a divergent heterochrony in the medaka notochord using in vivo imaging, revealing that coupled acceleration and delay of sister cell types shapes the species-specific morphology of this tissue. Our results point to cell type-specific timing deviations as a reservoir of phenotypic variation and we propose that species-specific developmental rate can emerge from these cell-level differences.
