## Supplementary material for "Quantitative mapping of heterochrony to species-specific phenotypes": Table S1

### Sheet: Sheet1
cluster_ID	major_group	subcluster	germ_layer	tissue	cell_type_broad	cell_type_sub	evidence_genes	notes
blastomere.1	blastomere	1	ectoderm	neurectoderm	neurectoderm	neurectoderm 1	mylk5, boka, itga5, notch3	NA
blastomere.2	blastomere	2	blastomere	blastomere	blastomere	blastomere 1	snai1b, pou5f3	NA
blastomere.3	blastomere	3	blastomere	blastomere	blastomere	blastomere 3	pou5f3, ctcf	NA
blastomere.4	blastomere	4	blastomere	blastomere	blastomere	blastomere 2	larp6a	NA
blastomere.5	blastomere	5	ectoderm	neurectoderm	neurectoderm	neurectoderm 2	itga5, vrtn, ctcf	NA
blastomere.6	blastomere	6	ectoderm	neurectoderm	neural plate	neural plate 1	her3	NA
blastomere.7	blastomere	7	ectoderm	neurectoderm	neurectoderm	neurectoderm 3	SAMD12, robo1, itga5	NA
blastomere.8	blastomere	8	ectoderm	epidermis	EVL	EVL 2	lpcat4, ftr83	NA
blastomere.9	blastomere	9	ectoderm	epidermis	epidermis	epidermis 1	UNC5C, itga3b, bcam	NA
blastomere.10	blastomere	10	ectoderm	neurectoderm	neural plate	neural plate 2	en2, pax2a, pax2b, wnt1	NA
blastomere.11	blastomere	11	ectoderm	neurectoderm	neural plate	neural plate 3 (spinal cord)	wnt7ab, hoxa4a	NA
blastomere.12	blastomere	12	mesendoderm	mesendoderm	prechordal plate	prechordal plate	chrd, gsc	NA
blastomere.13	blastomere	13	ectoderm	epidermis	EVL	EVL 1	ace, krt4	NA
blastomere.14	blastomere	14	ectoderm	epidermis	epidermis	epidermis 2 (stellate layer)	gata2a+, hand2+	NA
blastomere.15	blastomere	15	mesendoderm	mesendoderm	paraxial mesoderm	paraxial mesoderm (+cephalic) 1	dlc, wnt3a, wnt5b	NA
blastomere.16	blastomere	16	blastomere	blastomere	blastomere	blastomere 4	camk2d2, tirap, foxo3	NA
blastomere.17	blastomere	17	mesoderm	mesoderm	cephalic mesoderm	cephalic mesoderm	fsta, prrx1b	NA
blastomere.18	blastomere	18	mesoderm	mesoderm	lateral plate mesoderm	lateral plate mesoderm	sox17, gata5, jag1b	contains endoderm
blastomere.19	blastomere	19	ectoderm	eye	optic cup	optic cup	lhx2b, pax6b, rx/rax	NA
blastomere.20	blastomere	20	blastomere	germ	primodial germ cells	primodial germ cells	nanos3, dnd1	NA
blastomere.21	blastomere	21	mesoderm	mesoderm	paraxial mesoderm	paraxial mesoderm (notochord progenitors)	dlc, wnt3a, wnt5b, tbx16, emilin3a, shha	NA
blastomere.22	blastomere	22	endoderm	endoderm	endoderm/ysl	endoderm/ysl	ces3+, mttp+	NA
blastomere.23	blastomere	23	mesoderm	hematopoetic	heart progenitor/blood	heart progenitor/blood	lmo2, inhbaa	NA
blastomere.24	blastomere	24	unknown	mesenchyme	mesenchymal cell	mesenchymal cell	acta1b	not early embryo
CNS.1	CNS	1	ectoderm	brain	neural progenitor, rhombomere 1-6 (MHB)	neural progenitor, rhombomere 1-6 (MHB)	pax5	contains MHB
CNS.2	CNS	2	ectoderm	brain	neuron (mature)	neuron (mature)	rbfox3b	NA
CNS.3	CNS	3	ectoderm	trunk neural	spinal cord, progenitor	spinal cord, progenitor	cdx4, hoxb9, hox	NA
CNS.4	CNS	4	ectoderm	brain	forebrain, progenitor	forebrain, progenitor	col18	NA
CNS.5	CNS	5	ectoderm	trunk neural	neural tube / neural progenitors	neural tube / neural progenitors	gli2b	NA
CNS.6	CNS	6	ectoderm	brain	neural progenitor (hindbrain)	neural progenitor (hindbrain)	hoxa3a, hoxa4a, gli2b	NA
CNS.7	CNS	7	unknown	unknown	suspected doublet (muscle)	suspected doublet (muscle)	xirp2b	possible doublet
CNS.8	CNS	8	ectoderm	brain	neural progenitor, rhombomere 1-6 (MHB)	neural progenitor, rhombomere 1-6 (MHB) 2, contains mafba+	notch1a, notch3, meis1b	NA
CNS.9	CNS	9	unknown	unknown	suspected doublets (basal cell)	suspected doublets (basal cell)	col1, fbn2b	NA
CNS.10	CNS	10	ectoderm	brain	neural progenitor (hindbrain)	neural progenitor (hindbrain)	notch3, hoxb3a	NA
CNS.11	CNS	11	unknown	unknown	suspected doublets (periderm)	suspected doublets (periderm)	krt4	NA
CNS.12	CNS	12	ectoderm	cranial ganglion	trigeminal ganglion	trigeminal ganglion	eya4, neurod1, elavl3	NA
CNS.13	CNS	13	ectoderm	cranial ganglion	epibranchial ganglion	epibranchial ganglion	p2rx2, p2rx3b, isl2b, phox2a, eya1	NA
CNS.14	CNS	14	ectoderm	trunk neural	roof plate / dorsal neural tube	roof plate / dorsal neural tube	mx1a, lmx1bb, gdf6a, wnt10b, wnt1, wnt3a	NA
CNS.15	CNS	15	unknown	unknown	suspected doublet (gill-otic-like)	suspected doublet (gill-otic-like)	col2, otos	NA
CNS.16	CNS	16	ectoderm	trunk neural	cranial motor neuron	cranial motor neuron	isl1, tbx20	NA
CNS.17	CNS	17	ectoderm	glia	radial glia	radial glia	slc1a2b, label transfer	zf label match
CNS.18	CNS	18	ectoderm	brain	olfactory bulb	olfactory bulb	myo6b, cldnh, nwd1, stoml3a	NA
CNS.19	CNS	19	ectoderm	brain	MHB, progenitor	MHB, progenitor	NA	NA
CNS.20	CNS	20	ectoderm	brain	habenular neuron	habenular neuron	c1ql4b, cbln2b, lhx9	NA
CNS.21	CNS	21	ectoderm	brain	habenula	habenula	label transfer	NA
CNS.22	CNS	22	ectoderm	brain	habenula	habenula	isl2b	NA
CNS.23	CNS	23	unknown	unknown	suspected doublet (intestine-like)	suspected doublet (intestine-like)	chia.3, zan1, slc12a1	NA
CNS.24	CNS	24	unknown	unknown	suspected doublets (liver-ysl)	suspected doublets (liver-ysl)	fga	sus
CNS.25	CNS	25	ectoderm	trunk neural	spinal cord, posterior	spinal cord, posterior 1	hoxa13a, hoxb13a, foxj1, rargb, rxraa	definitely posterior
CNS.26	CNS	26	ectoderm	brain	diencephalon, thalamus [glutamatergic]	diencephalon, thalamus [glutamatergic]	pou4f2, tfap2d, lhx9	NA
CNS.27	CNS	27	unknown	unknown	suspected doublet (liver-ysl)	suspected doublet (liver-ysl)	fga	floating out in umap space
CNS.28	CNS	28	ectoderm	brain	locus coereleus	locus coereleus	islr2, dbh, th, hand2, dbh, vip	NA
CNS.29	CNS	29	ectoderm	glia	glia	oligodendrocytes	nptx1l, aplnrb, mkxa, itsn2a	matches one of the daniocell oligo arms (and not the other lmo7a+ one)
CNS.30	CNS	30	ectoderm	trunk neural	Kolmer-Agduhr / CSF-contacting neurons	Kolmer-Agduhr / CSF-contacting neurons	pkd2l1, urp1, pkd1l2a, crb1	high confidence
CNS.31	CNS	31	ectoderm	trunk neural	spinal cord, motor neuron	spinal cord, motor neuron	trh, onecut3	taste bud cells?
CNS.32	CNS	32	ectoderm	brain	hindbrain and spinal cord, proliferating neuron	hindbrain and spinal cord, proliferating neuron	gata3, wnt genes (tcf, etc.)	NA
CNS.33	CNS	33	ectoderm	brain	MHB, progenitor	MHB, progenitor	tbx3, cyp27c1	NA
CNS.34	CNS	34	ectoderm	trunk neural	spinal cord, progenitor	spinal cord, progenitor	slit2	NA
CNS.35	CNS	35	ectoderm	brain	hindbrain and spinal cord, proliferating neuron	hindbrain and spinal cord, proliferating neuron	gdf11, dld, notch3, sema3c, egf, collagens	not sure, lots of collagens and some other neuronal-related genes
CNS.36	CNS	36	ectoderm	trunk neural	floor plate	floor plate	shha, spon1b, slc6a5, tshz3b, ntn1b	NA
CNS.37	CNS	37	ectoderm	peripheral nervous system	cholinergic neuron (vipb+)	cholinergic neuron (vipb+)	pax2b, chata, tfap2a, tfafp2b, slc6a5, pax2+	neurons, but what type?
CNS.38	CNS	38	ectoderm	brain	forebrain, gabaergic neuron	forebrain, gabaergic neuron	epha7, foxp1b, slc1a2b, pcdh1b, robo1	not a perfect match to anything
CNS.39	CNS	39	ectoderm	brain	hindbrain (high rpl+, high hmg+)	hindbrain (high rpl+, high hmg+)	tbx20, ret, prph	enteric neurons?
CNS.40	CNS	40	ectoderm	lateral line	lateral line ganglion	lateral line ganglion	elavl2, nefma, cntn2, label transfer	not confident
CNS.41	CNS	41	ectoderm	brain	hindbrain, gabaergic and glutamatergic neuron, eye	hindbrain, gabaergic and glutamatergic neuron, eye	mpz, cpne5a, robo3	maybe glia? Not really clear.
CNS.42	CNS	42	ectoderm	trunk neural	spinal cord (ret+)	spinal cord (ret+)	NA	unknown? Only highly specific gene is ENSORLG00000006050, otherwise nothing really is.
CNS.43	CNS	43	unknown	unknown	suspected doublet (muscle)	suspected doublet (muscle)	tnn3a	unknown? Doublet?
CNS.44	CNS	44	ectoderm	trunk neural	spinal cord, posterior	spinal cord, posterior 2	slc1a2b	glia? Unknown doublet? Krt expr
CNS.45	CNS	45	ectoderm	brain	diencephalon, progenitor	diencephalon, progenitor	sspo (floor plate), myh7 contamination, label transfer	not sure, mix of possible background and neuronal stuff
CNS.46	CNS	46	ectoderm	brain	dopaminergic neuron	dopaminergic neuron	slc6a3, gch1, ddc, th, slc18a2	maybe hypothalmus, locus coeruleus
endoderm.1	endoderm	1	mesoderm	kidney	pronephros	pronephros proximal tubule	slc4a4a, slc26a1	check - pronephros elsewhere
endoderm.2	endoderm	2	endoderm	gut	intestine	intestine enterocytes 1	chia.3, slc15a1b	NA
endoderm.3	endoderm	3	endoderm	gut	intestine (early)	intestine (early)	ism2a, ptch2	NA
endoderm.4	endoderm	4	endoderm	liver	liver (hepatocytes)	liver (hepatocytes) 1	ahsg2, f5, c3b.2	NA
endoderm.5	endoderm	5	endoderm	gut	intestine (early, contains endocrine pancreas, foregut)	intestine (early, contains endocrine pancreas)	pdx1, syt1a	NA
endoderm.6	endoderm	6	endoderm	pancreas	pancreas	endocrine pancreas	neurod1, isl1, pax6b	NA
endoderm.7	endoderm	7	endoderm	gut	intestine (late)	intestine (late), intestinal epithelium	cldn15la, muc13b	NA
endoderm.8	endoderm	8	endoderm	gut	intestine (enteroendocrine)	intestine (enteroendocrine)	nr4a1	NA
endoderm.9	endoderm	9	mesoderm	kidney	pronephros proximal tubule	pronephros proximal tubule	clcnk, sim1a, slc34a2b	check - pronephros elsewhere
endoderm.10	endoderm	10	endoderm	liver	liver (hepatocytes)	liver (hepatocytes) 2	apoa1b, serpina1l	NA
endoderm.11	endoderm	11	endoderm	gut	intestinal muscle 1	intestinal muscle 1	desma, acta2	NA
endoderm.12	endoderm	12	endoderm	gut	intestinal muscle 2	intestinal muscle 2	xirp2b	NA
endoderm.13	endoderm	13	endoderm	gut	intestinal enterocyte 2 (lysosome-rich)	intestinal enterocyte 2 (lysosome-rich)	slc12a3, cubn, tmigd1, ctsbb, fabp6	NA
endoderm.14	endoderm	14	endoderm	gut	intestine (unknown)	intestine (unknown)	onecut1, NT5E	NA
endoderm.15	endoderm	15	mesoderm	kidney	pronephric podocyte, cilliated	pronephric podocyte, cilliated	stk33, pacrg, dnah5	NA
endoderm.16	endoderm	16	endoderm	gut	endodermal vasculature	endodermal vasculature (unknown)	wnt7bb , wnt5a, nrp1a, emilin1a, acanb	NA
endoderm.17	endoderm	17	endoderm	gut	pneumatic duct surfactant cells	pneumatic duct surfactant cells	abca12, sytl2b, muc15	NA
endoderm.18	endoderm	18	endoderm	pancreas	pancreas	exocrine pancreas	ela3l, pdia2	NA
endoderm.19	endoderm	19	endoderm	cloaca	cloaca	cloaca	irg1l, nox1, si:ch211-153b23.3, rspo2	NA
endoderm.20	endoderm	20	endoderm	gut	intestine epithelium (pharynx/esophagus)	intestine epithelium (pharynx/esophagus)	ahnak, krt, myo9aa	NA
endoderm.21	endoderm	21	endoderm	gut	intestine (late)	intestine enterocyte 3 (+muscle)	ldha, ckm	NA
endoderm.22	endoderm	22	endoderm	liver	liver type 1	liver (fin, col1+, and1+)	col1, and1, f5, angptl3	NA
endothelium.1	endothelium	1	mesoderm	endothelium	red blood cell	red blood cell 3	NA	1
endothelium.2	endothelium	2	mesoderm	endothelium	endothelium (vein + early artery)	endothelium (vein + early artery)	ednr, exoc3l2a	2
endothelium.3	endothelium	3	mesoderm	endothelium	endothelium (vein + early artery) (lymphatic)	endothelium (vein + early artery) (lymphatic)	mrc1a	3
endothelium.4	endothelium	4	mesoderm	endothelium	endothelium (vein + early artery)	endothelium (vein + early artery)	NA	4
endothelium.5	endothelium	5	mesoderm	endothelium	red blood cell	red blood cell 2	NA	hemangioblasts (intermediate mesoderm)
endothelium.6	endothelium	6	mesoderm	endothelium	endothelial (dorsal aorta)	endothelial (dorsal aorta)	aqp1a.1, rapgef5, ehd2b, notch1a	6
endothelium.7	endothelium	7	mesoderm	endothelium	intermediate mesoderm, pronephric	intermediate mesoderm, pronephric	lmo2, hdac7a, samd10b	7
endothelium.8	endothelium	8	mesoderm	endothelium	endocardium	endocardium	adgrg6, plxna1a, tbx20, hand2	8
endothelium.9	endothelium	9	mesoderm	endothelium	endothelial (blood brain barrier)	endothelial (blood brain barrier)	slc16a1a, slco1c1, mgll, slc16a2	9
endothelium.10	endothelium	10	mesoderm	endothelium	endothelial (carotid + cranial)	endothelial (carotid + cranial)	vwf, lhx8a	10
endothelium.11	endothelium	11	mesoderm	endothelium	endothelium (contains doublets, muscle)	endothelium (contains doublets, muscle)	NA	11
endothelium.12	endothelium	12	mesoderm	endothelium	endothelium (contains doublets, epidermal)	endothelium (contains doublets, epidermal)	NA	12
endothelium.13	endothelium	13	mesoderm	endothelium	endothelium (vein + early artery) (suspected doublet, neural)	endothelium (vein + early artery) (suspected doublet, neural)	NA	13
endothelium.14	endothelium	14	mesoderm	hematopoetic	hematopoetic stem cell	hematopoetic stem cell	pou5f3, vrtn	14
endothelium.15	endothelium	15	mesoderm	endothelium	endothelial (osteoclast-like)	endothelial (osteoclast-like)	mmp9, enpp1, mmp9/ elf1, scinlb, tnfrsf21	https://pubmed.ncbi.nlm.nih.gov/24567948/
endothelium.16	endothelium	16	unknown	unknown	suspected doublet (retina)	suspected doublet (retina)	syt5a	16
endothelium.17	endothelium	17	unknown	unknown	suspected doublet (notochord)	suspected doublet (notochord)	emilin3a	17
floor_plate.1	floor_plate	1	ectoderm	trunk neural	floor plate	floor plate	NA	NA
floor_plate.2	floor_plate	2	ectoderm	trunk neural	floor plate	floor plate (lateral)	nkx6.2	NA
floor_plate.3	floor_plate	3	ectoderm	trunk neural	floor plate	floor plate (medial)	wnt4b, nkx2.2a	NA
floor_plate.4	floor_plate	4	ectoderm	trunk neural	spinal cord neuron	spinal cord neuron 1	NA	NA
floor_plate.5	floor_plate	5	ectoderm	trunk neural	floor plate	floor plate (lateral, early)	pitx3	NA
floor_plate.6	floor_plate	6	ectoderm	trunk neural	spinal cord interneuron 2	spinal cord interneuron 1	NA	NA
floor_plate.7	floor_plate	7	ectoderm	trunk neural	floor plate	floor plate (lateral, anterior)	nkx6.2, hoxb3a	NA
floor_plate.8	floor_plate	8	ectoderm	trunk neural	KA/CSF-contacting neurons	KA/CSF-contacting neurons	urp1, ntn1b, pkd1l2a, pkd2l1	NA
floor_plate.9	floor_plate	9	ectoderm	trunk neural	spinal cord neuron progenitors	spinal cord neuron progenitors (posterior)	hmcn2, samd10b	NA
floor_plate.10	floor_plate	10	ectoderm	trunk neural	spinal cord interneuron	spinal cord interneuron 2	cacna2d3, slc6a5, pcdh19	NA
floor_plate.11	floor_plate	11	ectoderm	trunk neural	floor plate	floor plate	wnt3, wnt11	NA
floor_plate.12	floor_plate	12	unknown	unknown	suspected doublet (muscle)	suspected doublet (muscle)	tnnt3a, xirp2b	NA
floor_plate.13	floor_plate	13	ectoderm	trunk neural	floor plate	floor plate (medial)	olfml2ba, ntn1b	NA
floor_plate.14	floor_plate	14	ectoderm	trunk neural	spinal cord neuron	spinal cord neuron 2	sema3e, sulf1	NA
head_mesenchyme.1	head_mesenchyme	1	ectoderm	lateral line	neuromast support cell	neuromast support cell	NA	NA
head_mesenchyme.2	head_mesenchyme	2	ectoderm	epidermis	basal cell	basal cell 2	fndc1, postn, col1	NA
head_mesenchyme.3	head_mesenchyme	3	mesoderm-neural crest	mesenchyme	mesenchyme	mesenchyme (unknown)	NA	NA
head_mesenchyme.4	head_mesenchyme	4	neural crest	otic	otic	otic (cristae)	zpld1b	NA
head_mesenchyme.5	head_mesenchyme	5	mesoderm-neural crest	mesenchyme	mesenchyme	mesenchyme (unknown)	NA	NA
head_mesenchyme.6	head_mesenchyme	6	mesoderm-neural crest	mesenchyme	mesenchyme	mesenchyme (unknown)	apoa2, camk2d2, abcc6a, col4a1a, rgs4	NA
head_mesenchyme.7	head_mesenchyme	7	mesoderm	connective tissue	fibroblast	fibroblast (tnn)	tnn, cxcl14	NA
head_mesenchyme.8	head_mesenchyme	8	mesoderm-neural crest	mesenchyme	unknown (raver2+)	unknown (raver2+)	ENSORLG00000030055 (alox15b), raver2	NA
head_mesenchyme.9	head_mesenchyme	9	mesoderm	connective tissue	fibroblast	fibroblast (muscle, col1)	desma, atp2a1l, xirp2b	NA
head_mesenchyme.10	head_mesenchyme	10	mesoderm	hatching gland	hatching gland	hatching gland	TMPRSS9 (ENSORLG00000023312), proteases hce + lce, klf17, pitx2	NA
head_mesenchyme.11	head_mesenchyme	11	ectoderm	epidermis	fin epidermis (fin fold)	fin epidermis (fin fold) 2	and1, and2, nos1	NA
head_mesenchyme.12	head_mesenchyme	12	ectoderm	epidermis	ionocytes/integument	ionocytes/integument 5	NA	NA
head_mesenchyme.13	head_mesenchyme	13	ectoderm	epidermis	ionocytes/integument	ionocytes/integument 1	foxi3b, ceacam	NA
head_mesenchyme.14	head_mesenchyme	14	ectoderm	epidermis	fin epidermis (fin fold)	fin epidermis (fin fold) 1	si:ch211-67e16.11, sostdc1a, pax2a	placodal ectoderm' from daniocell, but based on proximity to cluster 11
head_mesenchyme.15	head_mesenchyme	15	ectoderm	lens	lens	lens fiber cell	mipb, mipa, cryaa	NA
head_mesenchyme.16	head_mesenchyme	16	ectoderm	epidermis	fin epidermis (apical ectodermal ridge)	fin epidermis (apical ectodermal ridge) 1	bmp16	NA
head_mesenchyme.17	head_mesenchyme	17	ectoderm	epidermis	ionocytes/integument	ionocytes/integument 4	shha, sox13, vipr2	NA
head_mesenchyme.18	head_mesenchyme	18	ectoderm	epidermis	ionocytes/integument	ionocytes/integument 2	atp1b1b, sstr5	NA
head_mesenchyme.19	head_mesenchyme	19	ectoderm	epidermis	ionocytes/integument	ionocytes/integument 3	NA	NA
head_mesenchyme.20	head_mesenchyme	20	ectoderm	lens	lens	lens epithelium	sparcl1	NA
head_mesenchyme.21	head_mesenchyme	21	ectoderm	lateral line	neuromast support cell	neuromast support cell 1 (crista primordium)	fndc7a, otofb, eya1, eya4	NA
head_mesenchyme.22	head_mesenchyme	22	ectoderm	lateral line	neuromast support cell	neuromast support cell 2	fndc7a, otofb	NA
head_mesenchyme.23	head_mesenchyme	23	ectoderm	epidermis	basal cell	basal cell 1	mmp9, cyp24a1, col1, fn1	NA
head_mesenchyme.24	head_mesenchyme	24	ectoderm	pituitary	hypophysis	hypophysis	prl, pou1fl, scg3	NA
head_mesenchyme.25	head_mesenchyme	25	neural crest	connective tissue	cartilage-like (pigment)	cartilage-like (pigment)	tyr, dct, pmela1, col9a1b	NA
head_mesenchyme.26	head_mesenchyme	26	ectoderm	epidermis	basal cell	basal cell 3	fndc1, postn, col1	NA
head_mesenchyme.27	head_mesenchyme	27	ectoderm	epidermis	ionocytes/integument	ionocytes/integument	rh50, ca15b, krt97, abca12	NA
head_mesenchyme.28	head_mesenchyme	28	mesoderm	endothelium	endothelial	endothelial (fin)	flt4, flt1, mrc1a	NA
head_mesenchyme.29	head_mesenchyme	29	endoderm	liver	endodermal (hepato)	endodermal (hepato)	slc4a4a	NA
head_mesenchyme.30	head_mesenchyme	30	endoderm	liver	endodermal (hepato-intestinal)	endodermal (hepato-intestinal)	afp4, fga, fetub	NA
head_mesenchyme.31	head_mesenchyme	31	endoderm	liver	endoderrmal (intestinal bulb)	endoderrmal (intestinal bulb)	chia.3, slc12a1, zan1, chs1	NA
head_mesenchyme.32	head_mesenchyme	32	mesoderm	muscle	fin muscle	fin muscle	mylz3, myom2b, tnnt3a	NA
head_mesenchyme.33	head_mesenchyme	33	ectoderm	epithelium	oral/pharyngeal epithelium	oral/pharyngeal epithelium 2	nox1, irg1l	NA
head_mesenchyme.34	head_mesenchyme	34	ectoderm	epidermis	fin epidermis (fin fold)	fin epidermis (fin fold)	and3, and1, ace	NA
head_mesenchyme.35	head_mesenchyme	35	unknown	unknown	endodermal (suspected doublet)	endodermal (suspected doublet)	pappaa, slc6a14, mlnr	NA
head_mesenchyme.36	head_mesenchyme	36	unknown	unknown	fin epidermis (apical ectodermal ridge)	fin epidermis (apical ectodermal ridge) 2	itih5, frem2a, sp6	NA
head_mesenchyme.37	head_mesenchyme	37	ectoderm	lens	lens	lens 3	lgsn, casp7, crybgx	NA
leukocytes.1	leukocytes	1	mesoderm	hematopoetic	neutrophil	neutrophil 2	spi1b, cxcr3a.2, mpx	NA
leukocytes.2	leukocytes	2	mesoderm	hematopoetic	macrophage	macrophage 1	spi1b low, cxcr3a.2, mpx low, ctsk, mpeg1, runx1, mecom, slc37a2, blk, mrc1b, tfec, slc7a7, ctsk	NA
leukocytes.3	leukocytes	3	neural crest	pigment	leucophore/xanthophore	leucophore/xanthophore	xdh, opn5, csf1ra, slc2a15b, slc2a11b, pax7a	NA
leukocytes.4	leukocytes	4	mesoderm	hematopoetic	hematopoetic stem cell	hematopoetic stem cell (lymphoid/T-cells)	il12rb2, dnmt3bb.1, lmo2, lck, blk	NA
leukocytes.5	leukocytes	5	mesoderm	hematopoetic	macrophage	macrophage	pdgfra, chd4, cdh11, ebf3a, pcdh7b	spi1b low, cxcr3a.2, mpx low, ctsk, mpeg1, runx1, mecom, slc37a2, blk
leukocytes.6	leukocytes	6	unknown	unknown	suspected doublet (muscle)	suspected doublet (muscle)	xirp2b, tnnt3a	NA
leukocytes.7	leukocytes	7	unknown	unknown	suspected doublet (epidermal)	suspected doublet (epidermal)	ace, krt	NA
leukocytes.8	leukocytes	8	mesoderm	hematopoetic	macrophage	macrophage 2 (tailbud)	lfng, her4.2, notch3, f8	spi1b low, cxcr3a.2, mpx low, ctsk, mpeg1, runx1, mecom, slc37a2, blk
leukocytes.9	leukocytes	9	mesoderm	hematopoetic	neutrophil	neutrophil 1 (mmp9+)	runx1, mmp9	NA
liver.1	liver	1	endoderm	liver	liver endothelial cell	liver endothelial cell 1	kdrl, bmper,	NA
liver.2	liver	2	endoderm	germ	primordial germ cells	primordial germ cells (late) 2	piwil1, tdrd1, smc1b	NA
liver.3	liver	3	endoderm	liver	hepatobiliary epithelial cells	hepatobiliary epithelial cells	add3a, krt18a1, notch3	biliary duct formation during development
liver.4	liver	4	endoderm	liver	hepatocytes	hepatocytes 2	hnf4a, serpina1l, afp4	NA
liver.5	liver	5	endoderm	liver	hepatocytes	hepatocytes 3	hnf4a, serpina1l, afp4	NA
liver.6	liver	6	endoderm	liver	hepatocytes	hepatocytes 1	hnf4a, serpina1l, afp4	NA
liver.7	liver	7	endoderm	liver	hepatocytes	hepatocytes 4	hnf4a, serpina1l, afp4	NA
liver.8	liver	8	endoderm	liver	hepatocytes	hepatocytes 5 (mature, retina doublet)	serpina1l, afp4	NA
liver.9	liver	9	endoderm	liver	hepatocytes	hepatocytes 7	hnf4a, serpina1l, afp4	NA
liver.10	liver	10	endoderm	liver	liver endothelial cell	liver endothelial cell 2	kdrl, bmper, sema6a	NA
liver.11	liver	11	endoderm	liver	hepatocytes	hepatocytes (zgc:162608+) 8	hnf4a, serpina1l, afp4	NA
liver.12	liver	12	endoderm	liver	hepatocytes	hepatocytes 6	hnf4a, serpina1l, afp4	NA
liver.13	liver	13	ectoderm	germ	primordial germ cells	primordial germ cells (late) 1	piwil1, tdrd1, smc1b	NA
liver.14	liver	14	unknown	unknown	unknown (pharynx, hatching gland-like)	unknown (pharynx, hatching gland-like)	hce, lce, rnf32	NA
mesoderm.1	mesoderm	1	mesoderm	muscle	mature fast muscle	mature fast muscle 2	tnnt3a+, myoz1b+, xirp2b+	NA
mesoderm.2	mesoderm	2	mesoderm	muscle	mature fast muscle	mature fast muscle 3	tnnt3a+, myoz1b+, xirp2b+	NA
mesoderm.3	mesoderm	3	mesoderm	pharyngeal arch	pharyngeal arch	pharyngeal arch (early)	creb5b+, epha4b+, mecom+	NA
mesoderm.4	mesoderm	4	mesoderm	muscle	myoblasts	myoblasts	pax3+, pax7+, dlc	NA
mesoderm.5	mesoderm	5	mesoderm	muscle	mature fast muscle	mature fast muscle 5	tnnt3a+, myoz1b+, xirp2b+	NA
mesoderm.6	mesoderm	6	mesoderm	head mesenchyme	head mesenchyme	head mesenchyme (rhag+, meis3)	rhag, meis3	NA
mesoderm.7	mesoderm	7	mesoderm	muscle	mature slow muscle (contains slow-committed myocyte)	mature slow muscle (contains slow-committed myocyte)	klhl41a+, ttn2e+, prdm1	adaxial cells (aka slow committed myocyte here)
mesoderm.8	mesoderm	8	mesoderm	muscle	mature fast muscle	mature fast muscle 1	srl	NA
mesoderm.9	mesoderm	9	mesoderm	head mesenchyme	head mesenchyme	meninges precursors	il34+, lamc3+, nid1b+	some kind of cranial progenitors
mesoderm.10	mesoderm	10	mesoderm	head mesenchyme	sclerotome (contains chondrocyte progenitor)	sclerotome (contains chondrocyte progenitor)	pax9+, tnn+, comp+	integration match in zebrafish = anterior migratory muscle
mesoderm.11	mesoderm	11	neural crest	head mesenchyme	cranial neural crest	cranial neural crest (early)	pdgfbb+ si:dkeyp-77h1.4+, tfap2a+, sox5	NA
mesoderm.12	mesoderm	12	mesoderm	tailbud	mesodermal progenitor cells (contains PSM)	mesodermal progenitor cells (contains PSM)	pcdh8+, her7+, tbx16+	NA
mesoderm.13	mesoderm	13	mesoderm	muscle	mature fast muscle	mature fast muscle 4	tnnt3a+, myoz1b+, xirp2b+	contains some periderm
mesoderm.14	mesoderm	14	mesoderm	hypochord	hypochord	hypochord	col8a2, matn1, emilin3a	integration match in zebrafish
mesoderm.15	mesoderm	15	mesoderm	tailbud	tail bud	tail bud	wnt8a, wnt3a+, hes7+	NA
mesoderm.16	mesoderm	16	mesoderm	heart	myocardium	myocardium	myh6+, nppa+, ryr2b+, myl7+, cmlc1	NA
mesoderm.17	mesoderm	17	mesoderm	muscle	fast-committed myocyte	fast-committed myocyte	mef2d	integration match in zebrafish
mesoderm.18	mesoderm	18	neural crest	pigment	melanophores	melanophores	tyrp1b+, TYR+, dct+, pmela+	NA
mesoderm.19	mesoderm	19	mesoderm	muscle	visceral smooth muscle	visceral smooth muscle	desmb, acta1, myh11a	integration match in zebrafish
mesoderm.20	mesoderm	20	neural crest	pigment	iridophores	iridophores	apoda.1+,ltk, gpnmb+, si:ch211-256m1.8+	integration match in zebrafish
mesoderm.21	mesoderm	21	neural crest	pigment	xanthophore	xanthophore	gch2+, xdh, csf1ra	NA
mesoderm.22	mesoderm	22	mesoderm	endothelium	endothelium	endothelial type? (aqp7+, cldn11a+)	aqp7+, cldn11a+	NA
mesoderm.23	mesoderm	23	mesoderm	kidney	pronephric podocyte	pronephric podocyte	nphs1, nphs2, wt1, podx1	integration match in zebrafish
mesoderm.24	mesoderm	24	ectoderm	pituitary	adenohypophyseal placode	adenohypophyseal placode	pitx1, tfap2b, pitx2, pitx3	NA
mesoderm.25	mesoderm	25	mesoderm	bone	osteoblast	osteoblast	sp7+, spp1+, phospho1	NA
mesoderm.26	mesoderm	26	neural crest	glia	schwann cell / oligodendrocytes	schwann cell 2	gfap, mbpa, mbpb, mpz, mag, slc1a2b	NA
mesoderm.27	mesoderm	27	neural crest	glia	schwann cell / oligodendrocytes	schwann cell 1	mag, mbpb, ugt8, myrf	NA
mesoderm.28	mesoderm	28	unknown	unknown	suspected doublet (ysl)	suspected doublet (ysl)	apoba, fetub	NA
mesoderm.29	mesoderm	29	mesoderm	heart	cardiac mesenchyme	cardiac mesenchyme	hand2, serpine1, tgfb1a, kcnk3a	NA
mesoderm.30	mesoderm	30	mesoderm	connective tissue	cartilage sub-type (with ysl)	cartilage sub-type (with ysl)	col10a1a, acanb, pth1r, c9, fga	NA
mesoderm.31	mesoderm	31	ectoderm	brain	unknown mature neuron	unknown mature neuron (bcan+)	bcan, trpm3, unc5da, plxna4	NA
mesoderm.32	mesoderm	32	mesoderm	bone	osteoblast	osteoblast (skull, jaw)	entpd5a, odam, col10a1a, spp1	NA
mesoderm.33	mesoderm	33	mesoderm	connective tissue	chondrocyte	chondrocyte (fin)	and1, and2, matn1, otos, col2	NA
mesoderm.34	mesoderm	34	ectoderm	epidermis	unknown epidermal type	unknown epidermal type	keratins, egfl7, shank3b	NA
mesoderm.35	mesoderm	35	ectoderm	trunk neural	floor plate	floor plate	wnt4b, rfx4	NA
mesoderm.36	mesoderm	36	ectoderm	cranial ganglion	cranial ganglion	cranial ganglia (nc-derived)	elavl4, mdga1, cntn2, pmela	likely statoacoustic ganglion (cntn2)
mesoderm.37	mesoderm	37	ectoderm	retina	retina unknown (arr3+)	retina unknown (arr3+)	arr3, slc6a11a, cpne9, syt7a	NA
mesoderm.38	mesoderm	38	mesoderm	head mesenchyme	suspected doublet (epidermal + cartilage)	suspected doublet (epidermal + cartilage)	matn1, ace	NA
mesoderm.39	mesoderm	39	ectoderm	pituitary	adrenal/hormone secreting	adrenal/hormone secreting	star, nr5a1, mc2r, cyps	NA
mesoderm.40	mesoderm	40	mesoderm	heart	endocardium	endocardium	myl7, myh7, tnnt2a	doublets?
notochord.1	notochord	1	mesoderm	notochord	notochord progenitor	notochord progenitor 2	emilin3a	NA
notochord.2	notochord	2	mesoderm	notochord	notochord vacuolated cell	notochord vacuolated cells	jag1b	NA
notochord.3	notochord	3	mesoderm	notochord	notochord sheath cell	notochord sheath cells (contains mineralizing)	col9a1b, col2, matn3a, entpd5a	NA
notochord.4	notochord	4	mesoderm	notochord	notochord progenitor	notochord progenitor 1	emilin3a	NA
notochord.5	notochord	5	unknown	unknown	suspected doublet (epidermal)	suspected doublet (epidermal)	bcam, dag1	NA
notochord.6	notochord	6	mesoderm	notochord	notochord progenitor	notochord progenitor 3	emilin3a	NA
notochord.7	notochord	7	unknown	unknown	suspected doublet (muscle)	suspected doublet (muscle)	nexn, xirp2	NA
notochord.8	notochord	8	unknown	unknown	suspected doublet (periderm)	suspected doublet (periderm)	ace	NA
notochord.9	notochord	9	mesoderm	notochord	notochord	notochord unknown (pcdh7b+)	pcdh7b	NA
notochord.10	notochord	10	mesoderm	notochord	notochord	notochord unknown (tgfbi+)	tgfbi, col6	NA
notochord.11	notochord	11	unknown	unknown	suspected doublet (neural)	suspected doublet (neural)	NA	NA
notochord.12	notochord	12	mesoderm	notochord	notochord	notochord mineralizing 1 (col1)	col1	NA
notochord.13	notochord	13	mesoderm	notochord	notochord	notochord mineralizing 2 (col1)	col1	NA
otic.1	otic	1	ectoderm	otic	otic vesicle progenitors	otic vesicle progenitors 1	NA	NA
otic.2	otic	2	ectoderm	otic	otic vesicle progenitors	otic vesicle progenitors 2	NA	NA
otic.3	otic	3	ectoderm	otic	otic support cells	maculae supporting cells 1	tecta	NA
otic.4	otic	4	ectoderm	otic	otic cristae	cristae supporting cells 1	zpld1a+, zpld1b+	NA
otic.5	otic	5	ectoderm	otic	otic support cells	maculae supporting cells 2	NA	NA
otic.6	otic	6	ectoderm	otic	otic structural cells	structural otic cells (morpho)	vcana, wnt3, fgfr2, meis1b	NA
otic.7	otic	7	ectoderm	otic	otic macula hair cells	otic macula hair cells	kcnma1a+, KCNMA1+, tecta	Macula extrastriolar HC
otic.8	otic	8	ectoderm	otic	otic epithelium	otic epithelium	ENSORLG00000024781, flnc, desma	NA
otic.9	otic	9	ectoderm	otic	otic structural cells	otic structural cells 1	NA	NA
otic.10	otic	10	ectoderm	otic	otic structural cells	otic structural cells 2	matn4+, col2a1a+	NA
otic.11	otic	11	ectoderm	otic	otic luminal cells	otic luminal cells	fndc1, otomp+, otol1b+	NA
otic.12	otic	12	ectoderm	otic	otic support cells (gria4a+)	otic support cells (gria4a+)	gria4a, celsr1a, lrp2	NA
otic.13	otic	13	ectoderm	otic	otic vesicle	otic vesicle (cristae support?)	otop2, pax2b, slc4a4b	NA
otic.14	otic	14	mesoderm	otic	otic muscle (mylz3, pgap3)	otic muscle (mylz3, pgap3)	mylz3, pgap3, zpld1a	lots of medaka specific genes
otic.15	otic	15	ectoderm	otic	otic vesicle	otic vesicle (col2a1+/wnt2+/sfrp5a+)	otomp, PDZRN4,	NA
otic.16	otic	16	ectoderm	otic	otic vesicle	otic vesicle (col2a1+/wnt2+/sfrp5a+)	ola-mir-135b (!), otomp, otol1b, slc4a4b	NA
otic.17	otic	17	ectoderm	otic	otic vesicle, cartilage-like (col2a1+/wnt2+/sfrp5a+)	otic vesicle, cartilage-like (col2a1+/wnt2+/sfrp5a+)	aqp3a	NA
otic.18	otic	18	ectoderm	otic	otic macula	otic macula support cells	tectb, tecta	Macula striolar SC
otic.19	otic	19	ectoderm	otic	otic cristae	cristae supporting cells 2	zpld1a+, zpld1b+, isl1	NA
otic.20	otic	20	ectoderm	otic	unknown otic (slc9a3r1a, wnt6b)	unknown otic (slc9a3r1a, wnt6b)	slc9a3r1a, wnt6b	NA
otic.21	otic	21	ectoderm	otic	otic vesicle (wnt9a, ca12, col2)	otic vesicle (wnt9a, ca12, col2)	wnt9a, ca12	NA
otic.22	otic	22	unknown	unknown	suspected doublet (RPE)	suspected doublet (RPE)	tyr, pmela	NA
otic.23	otic	23	unknown	unknown	hatching gland (otic)	hatching gland (otic)	lce, hce, foxa3	NA
periderm.26	periderm	26	ectoderm	epidermis	periderm	periderm 1	NA	NA
periderm.3	periderm	3	ectoderm	epidermis	periderm	periderm 2	NA	NA
periderm.10	periderm	10	ectoderm	epidermis	periderm	periderm 3	NA	NA
periderm.4	periderm	4	ectoderm	epidermis	periderm	periderm 4	NA	NA
periderm.23	periderm	23	ectoderm	epidermis	periderm	periderm 5	NA	NA
periderm.1	periderm	1	ectoderm	epidermis	periderm	periderm 6	NA	NA
periderm.7	periderm	7	ectoderm	epidermis	periderm	periderm 7	NA	NA
periderm.8	periderm	8	ectoderm	epidermis	periderm	periderm 8	NA	NA
periderm.9	periderm	9	ectoderm	epidermis	periderm	periderm 9 (ionocyte)	foxi3b	NA
periderm.13	periderm	13	ectoderm	epidermis	periderm	periderm 10 (mucuous secreting?)	st6galnac1.1, zgc:171566	NA
periderm.6	periderm	6	ectoderm	epidermis	periderm	periderm 11	NA	NA
periderm.17	periderm	17	ectoderm	epidermis	periderm	periderm 12 (neutrophil)	c6ast1, lcp1, mpx	NA
periderm.15	periderm	15	ectoderm	epidermis	periderm	periderm 13 (RPE-like)	rpe65a, rbp3	NA
periderm.21	periderm	21	ectoderm	epidermis	periderm	periderm 14	NA	NA
periderm.5	periderm	5	ectoderm	epidermis	periderm	periderm 15 (medaka-specific 2)	NA	NA
periderm.18	periderm	18	unknown	unknown	periderm	periderm 16 (suspected doublet, notochord)	col2, epyc	NA
periderm.2	periderm	2	ectoderm	epidermis	periderm	periderm 17	NA	NA
periderm.14	periderm	14	ectoderm	epidermis	periderm	periderm 18 (melano)	tyr, pmela, oca2	NA
periderm.16	periderm	16	ectoderm	epidermis	periderm	periderm 19 (fin)	and1, and2, and3	NA
periderm.20	periderm	20	ectoderm	epidermis	periderm	periderm 20	NA	NA
periderm.27	periderm	27	ectoderm	epidermis	periderm	periderm 21	NA	NA
periderm.12	periderm	12	ectoderm	epidermis	periderm	periderm 22	NA	NA
periderm.19	periderm	19	ectoderm	epidermis	periderm	periderm 23 (cldnh+, pharyngeal)	cldnh, foxa3	NA
periderm.25	periderm	25	ectoderm	epidermis	periderm	periderm 24	NA	NA
periderm.22	periderm	22	ectoderm	epidermis	periderm	periderm 25	NA	NA
periderm.24	periderm	24	ectoderm	epidermis	periderm	periderm 26	NA	NA
periderm.11	periderm	11	ectoderm	epidermis	periderm	periderm 27 (medaka-specific 1)	ENSORLG00000001411, ENSORLG00000027988	NA
pronephros.1	pronephros	1	mesoderm	kidney	pronephros, proximal straight tubule	pronephros, proximal straight tubule (some pax2a+ intermediate meso)	mst1rb	NA
pronephros.2	pronephros	2	mesoderm	kidney	pronephric intermediate mesoderm	pronephric intermediate mesoderm 1	pax2a	NA
pronephros.3	pronephros	3	mesoderm	kidney	pronephros, proximal tubule	pronephros, proximal tubule	kcnj13, slc8a2a, slc26a6, slc4a4a,slc26a1	NA
pronephros.4	pronephros	4	mesoderm	kidney	pronephros, distal early tubule	pronephros, distal early tubule	slc12a1, clcnk	NA
pronephros.5	pronephros	5	mesoderm	kidney	pronephros, proximal convoluted tubule	pronephros, proximal convoluted tubule	slc34a1a	NA
pronephros.6	pronephros	6	mesoderm	kidney	pronephric intermediate mesoderm	pronephric intermediate mesoderm 2	pax2a	NA
pronephros.7	pronephros	7	mesoderm	kidney	pronephros, distal early tubule	pronephros, distal early tubule	NA	NA
pronephros.8	pronephros	8	mesoderm	kidney	pronephric podocyte	pronephric podocyte	wt1a	NA
pronephros.9	pronephros	9	unknown	unknown	suspected doublet (muscle)	suspected doublet (muscle)	acta1, desma	NA
pronephros.10	pronephros	10	mesoderm	kidney	pronephros, corpuscles of stannius	pronephros, corpuscles of stannius	stc1l	NA
pronephros.11	pronephros	11	unknown	unknown	suspected doublet (interneuron)	suspected doublet (interneuron)	slc6a5, dlb, elavl3	NA
pronephros.12	pronephros	12	unknown	unknown	suspected doublet (periderm)	suspected doublet (periderm)	ace, evpla	NA
pronephros.13	pronephros	13	mesoderm	kidney	pronephros, distal tubule late (rho+)	pronephros, distal tubule late (rho+)	esrrb, clcnk	NA
pronephros.14	pronephros	14	mesoderm	kidney	pronephros, proximal tubule (late)	pronephros, proximal tubule (late)	vwa5b2, myo3b, kcnj13	NA
pronephros.15	pronephros	15	unknown	unknown	suspect doublet (chondrocyte)	suspect doublet (chondrocyte)	col2, epyc	NA
retina.1	retina	1	ectoderm	retina	optic cup	optic cup, progenitors 1	Cdon; epha3; efna2b; si:dkey-112m2.1	Early development, but acording to data cloud be a duplet, ¬†https://doi.org/10.7554/eLife.60351
retina.2	retina	2	ectoderm	retina	optic cup	optic cup, progenitors 2	Cnnd1; Mki67 (more spread expression); her4.2; PCNA	proleration stage highest of the whole cluster; Thisse, B., Pflumio, S., F√ºrthauer, M., Loppin, B., Heyer, V., Degrave, A., Woehl, R., Lux, A., Steffan, T., Charbonnier, X.Q. and Thisse, C. (2001) Expression of the zebrafish genome during embryogenesis¬†(NIH R01 RR15402). ZFIN Direct Data Submission. . (http://zfin.org)
retina.3	retina	3	ectoderm	retina	optic cup	optic cup, progenitors 3 (RPE-prgenitors)	epha3; ENSORLG00000009876 (versican A) ;vcana	Proliferation stage lower than sub 3; but earlier in development
retina.4	retina	4	ectoderm	retina	retinal bipolar cells	retinal bipolar cells 2	vsx1; gnb3a	Expression of pax6b; rax; six3
retina.5	retina	5	ectoderm	retina	photoreceptors (rhod)	photoreceptors (rhod) 2	opn1sw; rhodopsin; Elovl4b; Pikachurin (EGFLAM)	all identified because of lab experience
retina.6	retina	6	ectoderm	retina	retinal pigment epithelium	retinal pigment epithelium 1	Oca 2; TYR	includes expresion of subcl. 16; doi:¬†https://doi.org/10.1101/2022.01.01.474687; doi:¬†10.1371/journal.pone.0212956; https://doi.org/10.1242/dev.02533
retina.7	retina	7	ectoderm	retina	retinal ganglion cells (mature)	retinal ganglion cells (mature)	gpc3; kcnq3; Islr2; pou6f2	Some genes soreads also into the subcl 4; also Expression of pax6b
retina.8	retina	8	ectoderm	retina	optic cup	optic cup, progenitors 4 (photoreceptors)	dlc; dla	NA
retina.9	retina	9	ectoderm	retina	optic cup	optic cup, progenitors 5 (ganglion)	NA	NA
retina.10	retina	10	ectoderm	retina	photoreceptors	photoreceptors 1	prdm1b; tnc; RASSF5; zic3	Also contains Epithelial cells (Krt4; Krt5; Krt98; Krt99) same expression as subcl 11; DOI:¬†10.1371/journal.pone.0001499; Thisse, B., Pflumio, S., F√ºrthauer, M., Loppin, B., Heyer, V., Degrave, A., Woehl, R., Lux, A., Steffan, T., Charbonnier, X.Q. and Thisse, C. (2001) Expression of the zebrafish genome during embryogenesis¬†(NIH R01 RR15402). ZFIN Direct Data Submission. . (http://zfin.org).
retina.11	retina	11	ectoderm	retina	retinal bipolar cells	retinal bipolar cells 1	vsx1; gnb3a	NA
retina.12	retina	12	unknown	unknown	suspected doublet (periderm)	suspected doublet (periderm)	krt4, ace, evpla	NA
retina.13	retina	13	ectoderm	retina	photoreceptors	photoreceptors 2	prdm1b; tnc; RASSF5; zic3	NA
retina.14	retina	14	unknown	unknown	suspected doublet (endothelial,notochord)	suspected doublet (endothelial,notochord)	mrc1a, flt1, col2, epyc	NA
retina.15	retina	15	ectoderm	retina	retinal pigment epithelium	retinal pigment epithelium 2	Pip5k1ba; Rbp3; Slc13a4; Rlbp1b (also in late subcl. 5)	NA
retina.16	retina	16	ectoderm	retina	unknown (retinal, mesenchyme)	unknown (retinal, mesenchyme)	slc22a21, oprl1, col2a1a, sfrp2	NA
retina.17	retina	17	unknown	unknown	suspected doublet (ysl-liver)	suspected doublet (ysl-liver)	NA	NA
retina.18	retina	18	ectoderm	retina	mueller glia	mueller glia	aqp4, hyal6, CluI1, lmo7b, pdgfrb, ca14	very small cluster but, some markers also labels spread cells in retina
retina.19	retina	19	ectoderm	retina	retinal interneurons	retinal interneurons, horizontal	btbd17a, tnr	NA
retina.20	retina	20	ectoderm	retina	photoreceptors	photoreceptors (rods)	bsx, si:ch211-265g22.4 ; exorh; pcdh15b	si:ch211-265g22.4 ; exorh; pcdh15b
retina.21	retina	21	ectoderm	retina	retinal neuron progenitor (pou3f1, gpc3)	retinal neuron progenitor (pou3f1, gpc3)	elavl3, pou3f1	NA
retina.22	retina	22	ectoderm	retina	unknown (and2+, col1+)	unknown (and2+, col1+)	and2, col1	NA
retina.23	retina	23	ectoderm	retina	optic cup, stalk	optic cup, stalk	smoc1	NA
retina.24	retina	24	ectoderm	retina	photoreceptors (rhod)	photoreceptors (rhod) 2	opn1sw; rhodopsin; Elovl4b; Pikachurin (EGFLAM)	NA
retina.25	retina	25	ectoderm	retina	retinal bipolar cells	retinal bipolar cells 4	NA	NA
retina.26	retina	26	ectoderm	retina	retinal bipolar cells	retinal bipolar cells 3	NA	NA
retina.27	retina	27	ectoderm	unknown	suspected doublet (muscle)	suspected doublet (muscle)	tnnt3a	NA
retina.28	retina	28	ectoderm	retina	unknown (retinal)	unknown (retinal)	NA	NA
